# Development of an oral swab based microbiome test for the detection of feline dental disease

**DOI:** 10.1101/2021.04.23.441192

**Authors:** Damian Kao, Julie Yang, Sean Nisperos, Norma Drew, Polina Berezovskaya, Kaushalya Kuruppu, Yuliana Mihaylova

**Affiliations:** Basepaws, 1124 W Carson Street, MRL Building, 3rd floor, Torrance, CA 90502

**Keywords:** oral microbiome, feline dental disease, tooth resorption, periodontal disease, halitosis

## Abstract

Variations in the microbial composition of the mouth (the oral microbiome) have known associations with dental and systemic disease. While this is relatively well understood in humans, research on this topic in companion animals, and in cats in particular, has been limited. In this study, we used oral microbiome data obtained from shotgun metagenomic sequencing of 38,000 cats (data gathered through a direct-to-consumer cat DNA testing platform) to reveal the staggering diversity of the feline oral microbiome, identifying 8,344 microbial species across the entire cohort. We used a subset of these data points (6,110 cats) to develop a feline dental health test able to assess a cat’s risk of having periodontal disease, tooth resorption and halitosis based on their oral microbiome. After filtering out classified microbial reads with low abundance, we were able to detect 606 microbes in a single cat’s oral microbiome, identifying not just bacteria, but also viruses, fungi, archaea and protozoa. Due to the shortage of available published research on the microbial signature of tooth resorption and halitosis in cats, we used our periodontal disease feline cohort (n=570) to validate our approach. We observed microbial compositional abundance trends consistent with previously reported findings from feline, canine and human studies on periodontal disease. We used compositional abundance-based statistical methods relying on pairwise log-ratio (PLR) transformation to identify microbes significantly correlated with each of the three dental conditions of interest. We identified a set of 27 microbes that are predictive for all three dental conditions, as well as microbes specifically predictive of periodontal disease, tooth resorption or halitosis. We used the compositional abundance profiles of predictive microbes to develop a risk score based model assessing the probability that a cat is suffering from each of the three dental conditions. The model had highest sensitivity for halitosis (72%) and highest specificity for tooth resorption (78%). Lastly, we observed relatively consistent dental disease risk profiles when we compared data from sample collection methods targeting the whole mouth versus those targeting the gum line specifically. In contrast, samples collected in triplicates from the same cats using a sampling method targeting the whole mouth showed more variation in the generated risk profiles. This was likely due to a failure to consistently collect sufficient sample material from areas of the mouth where microbes relevant to dental pathology would be found in highest amounts (i.e., the gum line). For this reason, we have modified the test’s instructions to emphasize the importance of targeting the gum line during sample collection. Regular at home or in clinic screening with the feline dental health test described in this study has the potential to facilitate early detection and prevention of dental disease.
