## Supplementary table 1 for "Development of an oral swab based microbiome test for the detection of feline dental disease"

### Sheet: Sheet1
species	Taxonomy ID	periodontal	resorption	bad breath
Haemophilus influenzae	727	1	0	0
Actinomyces howellii	52771	1	0	0
Saccharomyces cerevisiae	4932	1	0	0
Bacteroides intestinalis	329854	1	0	0
Bacteroides ovatus	28116	1	0	0
Tessaracoccus timonensis	2161816	1	0	0
Petrimonas mucosa	1642646	1	0	0
Porphyromonas asaccharolytica	28123	1	0	0
Prevotella scopos	589437	1	0	0
Acinetobacter guillouiae	106649	1	0	0
Corynebacterium tuberculostearicum	38304	1	0	0
Acinetobacter johnsonii	40214	1	0	0
Actinomyces sp. ZJ750	2744574	1	0	0
Kocuria indica	1049583	1	0	0
Bacteroides uniformis	820	1	0	0
Salmonella enterica	28901	1	0	0
Corynebacterium sp. ATCC 6931	1487956	1	0	0
Neisseria polysaccharea	489	1	0	0
Proteiniphilum saccharofermentans	1642647	1	0	0
Actinomyces sp. Chiba101	1851395	1	0	0
Odoribacter splanchnicus	28118	1	0	0
Flavonifractor plautii	292800	0	1	0
Tessaracoccus flavescens	399497	0	1	0
Psychrobacter sp. P11G5	1699624	0	1	0
Klebsiella grimontii	2058152	0	1	0
Escherichia coli	562	0	1	0
Ruthenibacterium lactatiformans	1550024	0	1	0
Streptococcus equi	1336	0	1	0
Enterocloster clostridioformis	1531	0	1	0
Parabacteroides distasonis	823	0	1	0
Lachnoanaerobaculum umeaense	617123	0	1	0
Aeromonas sp. ASNIH1	1636606	0	1	0
Acetoanaerobium sticklandii	1511	0	1	0
Histophilus somni	731	1	1	0
Alloprevotella sp. E39	2133944	1	1	0
Cruoricaptor ignavus	1118202	1	1	0
Pasteurella dagmatis	754	1	1	0
Psychrobacter alimentarius	261164	1	1	0
Fusobacterium pseudoperiodonticum	2663009	1	1	0
Fusobacterium gonidiaformans	849	1	1	0
Streptococcus dysgalactiae	1334	1	1	0
Streptococcus suis	1307	1	1	0
Dichelobacter nodosus	870	1	1	0
Acinetobacter junii	40215	1	1	0
Streptobacillus moniliformis	34105	1	1	0
Wolinella succinogenes	844	1	1	0
Moraxella bovoculi	386891	1	1	0
Streptococcus ruminantium	1917441	1	1	0
Saccharomyces eubayanus	1080349	1	1	0
Psychrobacter sp. PRwf-1	349106	1	1	0
Roseburia hominis	301301	1	1	0
Fusobacterium periodonticum	860	1	1	0
Corynebacterium xerosis	1725	1	1	0
Mycoplasma felis	33923	1	1	0
Leptotrichia sp. oral taxon 212	712357	1	1	0
Pelistega sp. NLN63	2652177	1	1	0
Streptococcus oralis	1303	1	1	0
Bacteroides xylanisolvens	371601	1	1	0
Moraxella osloensis	34062	1	1	0
Neisseria zoodegmatis	326523	1	1	0
Porphyromonas crevioricanis	393921	0	0	1
Prevotella jejuni	1177574	0	0	1
Campylobacter sp. RM16192	1660080	0	0	1
Serratia sp. FS14	1327989	0	0	1
Gemella morbillorum	29391	0	0	1
Schaalia odontolytica	1660	0	0	1
Acidovorax ebreus	721785	0	0	1
Luteimonas granuli	1176533	0	0	1
Citrobacter sp. RHBSTW-00599	2742657	0	0	1
Brucella intermedia	94625	0	0	1
Acidovorax sp. KKS102	358220	0	0	1
Treponema pedis	409322	0	0	1
Stenotrophomonas sp. SXG-1	2682487	0	0	1
Bordetella genomosp. 6	463024	0	0	1
Streptococcus intermedius	1338	0	0	1
Diaphorobacter aerolatus	1288495	0	0	1
Filifactor alocis	143361	0	0	1
Pseudoxanthomonas spadix	415229	0	0	1
Citrobacter sp. RHBSTW-00570	2742655	0	0	1
Pseudomonas stutzeri	316	0	0	1
Arsenicicoccus sp. oral taxon 190	1658671	0	0	1
Thermomonas sp. HDW16	2714945	0	0	1
Treponema phagedenis	162	0	0	1
Acetobacter pasteurianus	438	0	0	1
Xanthomonas sacchari	56458	0	0	1
Bordetella parapertussis	519	0	0	1
Citrobacter sp. RHBSTW-00229	2742641	0	0	1
Xanthomonas hortorum	56454	0	0	1
Pseudoxanthomonas mexicana	128785	0	0	1
Xanthomonas euvesicatoria	456327	0	0	1
Pseudomonas otitidis	319939	0	0	1
Acidovorax sp. JS42	232721	0	0	1
Treponema sp. OMZ 838	1539298	0	0	1
Polaromonas sp. JS666	296591	0	0	1
Ralstonia mannitolilytica	105219	0	0	1
Thermomonas sp. XSG	2771436	0	0	1
Pseudomonas plecoglossicida	70775	0	0	1
Prevotella oris	28135	0	0	1
Variovorax boronicumulans	436515	0	0	1
Comamonas serinivorans	1082851	0	0	1
Enterobacter cloacae complex sp. FDA-CDC-AR_0132	2077137	0	0	1
Stenotrophomonas indicatrix	2045451	0	0	1
Micrococcus luteus	1270	0	0	1
Polaromonas naphthalenivorans	216465	0	0	1
Selenomonas sputigena	69823	0	0	1
Hydrogenophaga sp. NH-16	2184519	0	0	1
Acidovorax sp. T1	1858609	0	0	1
Treponema denticola	158	0	0	1
Ralstonia pseudosolanacearum	1310165	0	0	1
Citrobacter sp. RHB36-C18	2742627	0	0	1
Mycoplasma arginini	2094	0	0	1
Acidovorax carolinensis	553814	0	0	1
Pseudomonas denitrificans (nom. rej.)	43306	0	0	1
Eubacterium callanderi	53442	0	0	1
Xanthomonas citri	346	0	0	1
Stenotrophomonas maltophilia	40324	0	0	1
Achromobacter ruhlandii	72557	0	0	1
Paracoccus yeei	147645	0	0	1
Hydrogenophaga sp. PBC	795665	0	0	1
Xanthomonas translucens	343	0	0	1
Xanthomonas arboricola	56448	0	0	1
Cutibacterium acnes	1747	0	0	1
Streptococcus pseudoporcinus	361101	0	0	1
Xanthomonas campestris	339	0	0	1
Campylobacter showae	204	0	0	1
Alcaligenes faecalis	511	0	0	1
Lysobacter enzymogenes	69	0	0	1
Acidovorax sp. 16-35-5	2743470	0	0	1
Streptococcus milleri	33040	0	0	1
Achromobacter xylosoxidans	85698	0	0	1
Prevotella intermedia	28131	0	0	1
Acidovorax sp. HDW3	2714923	0	0	1
Streptococcus anginosus	1328	0	0	1
Diaphorobacter sp. JS3050	2735554	0	0	1
Streptomyces sp. 2114.2	1881022	0	0	1
Aeromonas caviae	648	0	0	1
Comamonas sp. NLF-7-7	2597701	0	0	1
Citrobacter pasteurii	1563222	0	0	1
Enterobacter sp. DSM 30060	2747372	0	0	1
Bordetella hinzii	103855	0	0	1
Stenotrophomonas rhizophila	216778	0	0	1
Serpentinomonas raichei	1458425	0	0	1
Thermomonas brevis	215691	0	0	1
Enterobacter sp. RHBSTW-00593	2742656	0	0	1
Variovorax sp. HW608	1034889	0	0	1
Luteimonas sp. YGD11-2	2508168	0	0	1
Serpentinomonas mccroryi	1458426	0	0	1
Comamonas thiooxydans	363952	0	0	1
Lysobacter maris	1605891	0	0	1
Campylobacter rectus	203	0	0	1
Fusobacterium necrophorum	859	0	0	1
Bacteroides cellulosilyticus	246787	0	0	1
Serratia sp. LS-1	2485839	0	0	1
Aerosticca soli	2010829	0	0	1
Stenotrophomonas nitritireducens	83617	0	0	1
Pulveribacter suum	2116657	0	0	1
Delftia tsuruhatensis	180282	0	0	1
Phocaeicola dorei	357276	0	0	1
Achromobacter spanius	217203	0	0	1
Stenotrophomonas acidaminiphila	128780	0	0	1
Melaminivora sp. SC2-9	2109913	0	0	1
Citrobacter sp. CF971	2566012	0	0	1
Citrobacter freundii	546	0	0	1
Comamonas aquatica	225991	0	0	1
Hydrogenophaga sp. PBL-H3	434010	0	0	1
Propioniciclava sp. HDW11	2714937	0	0	1
Comamonas testosteroni	285	0	0	1
Treponema brennaborense	81028	0	0	1
Treponema putidum	221027	0	0	1
Alicycliphilus denitrificans	179636	0	0	1
Thauera hydrothermalis	2184083	0	0	1
Treponema socranskii	53419	0	0	1
Enterobacter roggenkampii	1812935	0	0	1
Proteus terrae	1574161	0	0	1
Bacteroides fragilis	817	1	0	1
Desulfobulbus oralis	1986146	1	0	1
Neisseria canis	493	1	0	1
Bacteroides caecimuris	1796613	1	0	1
Cardiobacterium hominis	2718	1	0	1
Lysobacter oculi	2698682	1	0	1
Prevotella denticola	28129	1	0	1
Pseudoleptotrichia goodfellowii	157692	1	0	1
Ottowia sp. oral taxon 894	1658672	1	0	1
Capnocytophaga sputigena	1019	1	0	1
Hydrogenophaga sp. BA0156	2716225	1	0	1
Tannerella forsythia	28112	1	0	1
Capnocytophaga cynodegmi	28189	1	0	1
Neisseria subflava	28449	1	0	1
Conchiformibius steedae	153493	1	0	1
Desulfovibrio sp. G11	631220	1	0	1
Desulfovibrio fairfieldensis	44742	1	0	1
Porphyromonas gingivalis	837	1	0	1
Actinomyces israelii	1659	1	0	1
Neisseria chenwenguii	1853278	1	0	1
Neisseria meningitidis	487	1	0	1
Neisseria mucosa	488	1	0	1
Neisseria elongata	495	1	0	1
Neisseria shayeganii	607712	1	0	1
Bacteroides heparinolyticus	28113	1	0	1
Neisseria bacilliformis	267212	1	0	1
Lautropia mirabilis	47671	1	0	1
Eikenella corrodens	539	1	0	1
Desulfomicrobium orale	132132	1	0	1
Bacteroides caccae	47678	1	0	1
Neisseria dentiae	194197	1	0	1
Alysiella filiformis	194196	1	0	1
Neisseria sicca	490	1	0	1
Streptococcus canis	1329	0	1	1
Gemella sp. oral taxon 928	1785995	0	1	1
Aerococcus sanguinicola	119206	0	1	1
Ottowia oryzae	2109914	0	1	1
Treponema sp. Marseille-Q4132	2766701	0	1	1
Parvimonas micra	33033	0	1	1
Treponema sp. OMZ 804	120683	0	1	1
Pseudopropionibacterium propionicum	1750	0	1	1
Bacteroides sp. HF-5287	2650157	1	1	1
Actinobacillus pleuropneumoniae	715	1	1	1
Capnocytophaga sp. H4358	1945658	1	1	1
Capnocytophaga canimorsus	28188	1	1	1
Rodentibacter pneumotropicus	758	1	1	1
Glaesserella sp. 15-184	2030797	1	1	1
Riemerella anatipestifer	34085	1	1	1
Bacteroides zoogleoformans	28119	1	1	1
Mannheimia sp. USDA-ARS-USMARC-1261	1432056	1	1	1
Moraxella cuniculi	34061	1	1	1
Neisseria animaloris	326522	1	1	1
Haemophilus haemolyticus	726	1	1	1
Mannheimia pernigra	111844	1	1	1
Neisseria weaveri	28091	1	1	1
Frederiksenia canicola	123824	1	1	1
Pasteurella multocida	747	1	1	1
Capnocytophaga sp. H2931	1945657	1	1	1
Neisseria musculi	1815583	1	1	1
Avibacterium paragallinarum	728	1	1	1
Actinobacillus indolicus	51049	1	1	1
Glaesserella parasuis	738	1	1	1
Aggregatibacter aphrophilus	732	1	1	1
Moraxella catarrhalis	480	1	1	1
Capnocytophaga stomatis	1848904	1	1	1
Moraxella ovis	29433	1	1	1
Neisseria wadsworthii	607711	1	1	1
Rodentibacter heylii	1906744	1	1	1
TOTAL		108	74	182
